# Diverse but temporally stable virome in a 1.2 km deep karst aquifer accessed via Moab Khotsong mine, South Africa

**DOI:** 10.1101/2025.10.27.684889

**Authors:** Nathaniel E. Jobe, Daniel S. Jones, Julio César Castillo Hernandez, Devan M. Nisson, Cassandra H. Skaar, Tullis C. Onstott, Thomas L. Kieft

## Abstract

Despite their ubiquity, viruses remain understudied in many of Earth’s environments. The deep subsurface contains a large portion of Earth’s biomass and can be expected to hold a rich store of viruses as well. We investigated the viral community in a 1.2-kilometer-deep dolomitic aquifer accessed in the Moab Khotsong gold mine in South Africa by microscopically quantifying virus-like particles (VLP) and cells and conducting a metagenomic survey of viruses and their associations with the microbial community. VLP:cell ratios were consistently lower (∼1:1) than those found in most shallower aquifers. Viral sequences were recovered from both the <0.2 µm fraction, presumably representing free virions, and the >0.2 µm fraction that also included microbial cells. Viruses were diverse and 78% were novel, and the viral communities were relatively unchanged at four sampling dates spanning five years. Host prediction indicated viral infection of the dominant microbes, including *Thiomicrospiraceae* and *Rhodocyclaceae*, with temperate phages. Viral genomes include auxiliary metabolic genes (AMGs), with most of them being Type II, which favor host persistence. Taken together, VLP:cell ratios, type II AMGs, and temporally stable viromes point to dominance of lysogeny and piggyback-the-persistent viral-host interactions in the deep aquifer. The many novel viruses observed here suggest that the terrestrial subsurface is an untapped reservoir of viral diversity.
