## Supplementary Table S4 for "Diverse but temporally stable virome in a 1.2 km deep karst aquifer accessed via Moab Khotsong mine, South Africa"

### Sheet: Table S4
Table S4. Summary of high quality metagenome-assembled genomes (MAGs)
	CheckM2		CheckM										GTDBTK					Average coverage (anvi'o) in each library
Bin Id	Completeness (%)	Contamination (%)	Completeness (%)	Contamination (%)	Strain heterogeneity (%)	Genome size (bp)	# contigs	N50 (contigs)	Mean contig length (bp)	Longest contig (bp)	GC	Domain	Phylum	Class	Order	Family	Genus	BF1	BF2	Nisson	PC_b	Steri_a
Bin 79	81	0.83	70.69	0	0	2220960	170	19807	13039	102639	65.5	Bacteria	Pseudomonadota	Gammaproteobacteria	Burkholderiales	Rhodocyclaceae	Sulfuricystis	11.8691	12.1621	17.585	19.0422	20.4606
Bin 53	91.53	0.01	97.12	0	0	2985934	23	175154	129801	567613	66.4	Bacteria	Pseudomonadota	Alphaproteobacteria	Rhodobacterales	Rhodobacteraceae	Rhodobacter	4.84394	4.67116	2.6635	11.76	6.74871
Bin 139	99.86	0.03	94.21	0	0	3444597	89	109779	38679	298096	67.5	Bacteria	Pseudomonadota	Gammaproteobacteria	Burkholderiales	Burkholderiaceae	Hydrogenophaga	4.65624	4.71826	11.35	0.107297	0.274673
Bin 128	84.66	0.16	89.71	0.47	0	3162662	26	218437	121621	379741	66.5	Bacteria	Pseudomonadota	Gammaproteobacteria	Burkholderiales	Thiobacillaceae	PFJX01	5.74259	5.58887	1.14535	0.174009	0.491627
Bin 95	94.59	0.42	97.63	1.26	0	4302066	47	130160	91514	382150	63.9	Bacteria	Pseudomonadota	Gammaproteobacteria	Burkholderiales	Thiobacillaceae	UBA3361	4.86617	4.71506	0.215514	1.6822	3.09438
Bin 18	98.34	1.21	61.35	1.98	0	872857	16	83634	54491	284187	47.9	Bacteria	Patescibacteria	Paceibacteria	UBA9973	UBA918	Damh-18	3.09102	3.0755	0.16801	0.0189375	0.040983
Bin 12	94.9	0.77	96.96	0.3	100	2981195	59	90389	50521	210018	57.8	Bacteria	Desulfobacterota	Desulfobulbia	Desulfobulbales	Desulfurivibrionaceae	Thiovibrio	2.76981	2.88562	0.00276177	0.00483706	0.00677728
Bin 100	61.02	0	62.74	0	0	2419081	23	264038	105168	376800	67	Bacteria	Pseudomonadota	Alphaproteobacteria	Rhodobacterales	Rhodobacteraceae	Fuscibacter	0.0828976	0.079473	0.061499	2.68461	0.701226
Bin 74	97.59	0.11	99.15	0.17	0	3717256	151	39426	24581	142926	69.4	Bacteria	Pseudomonadota	Alphaproteobacteria	Rhodospirillales	Magnetospirillaceae	CALABS01	0.662264	0.657975	0.932899	0.721625	1.76832
Bin 84	92.84	3.3	74.14	1.72	100	3404165	185	29587	18395	124294	61.2	Bacteria	Pseudomonadota	Gammaproteobacteria	Burkholderiales	Rhodocyclaceae	Sulfuricystis	1.62543	1.60437	0.51279	1.04946	1.29369
Bin 72	97.07	1.42	97.85	3.76	36.36	4579827	200	41061	22879	254155	42.3	Bacteria	Bacteroidota	Bacteroidia	Bacteroidales	Lentimicrobiaceae	Lentimicrobium	1.04571	0.99199	0.683645	1.27455	1.60211
Bin 44	52.2	0.04	47.41	0	0	1552919	21	133819	73939	187896	63	Bacteria	Pseudomonadota	Gammaproteobacteria	Burkholderiales	Rhodocyclaceae	Sulfuricystis	1.50979	1.5186	1.12883	0.323809	0.4555
Bin 83	87.05	2.07	91.4	0.18	0	5668590	88	123938	64395	465317	70.5	Bacteria	Planctomycetota	UBA11346	UBA11346	UBA11346	UBA11346	1.14681	1.14405	0.0559326	0.00120229	0.00240709
Bin 23	99.99	0.56	99.26	2.03	0	2942462	34	171897	86504	251057	52.1	Bacteria	Campylobacterota	Campylobacteria	Campylobacterales	Sulfurimonadaceae	JAFGUB01	0.0020359	0.00191401	0.890823	0.0677331	0.102562
Bin 106	94.57	0.78	94.94	2.66	91.67	2752120	228	18105	12058	97076	71.1	Bacteria	Pseudomonadota	Alphaproteobacteria	Caulobacterales	Caulobacteraceae	Brevundimonas	0.0605215	0.0579584	0.0227234	0.783436	0.392017
Bin 36	55.04	1.15	46.55	0	0	1882909	304	10021	6189	40223	62.9	Bacteria	Pseudomonadota	Gammaproteobacteria	Burkholderiales	Rhodocyclaceae	Sulfuricystis	0.0136266	0.0142988	0.495313	0.0117908	0.0146531
Bin 34	87.1	0.02	93.63	0.03	0	2405946	111	36550	21639	121098	63.2	Bacteria	Pseudomonadota	Gammaproteobacteria	Burkholderiales	Thiobacillaceae	UBA6918	0.480958	0.47796	0.0312504	0.283906	0.42496
Bin 98	93.88	3.38	90.74	1.79	25	3494359	257	24156	13591	110672	65.7	Bacteria	Pseudomonadota	Gammaproteobacteria	Burkholderiales	Thiobacillaceae	PFJX01	0.0456087	0.0462285	0.463696	0.0324366	0.0498032
Bin 45	87.89	2.08	85.23	1.25	25	3376067	312	18055	10815	132576	65.3	Bacteria	Pseudomonadota	Gammaproteobacteria	Burkholderiales	Burkholderiaceae	Hydrogenophaga	0.00290339	0.00284534	0.40003	0.00177983	0.00189459
Bin 137	96.98	1.34	97.31	1.08	0	3413028	66	93885	51698	281014	44.1	Bacteria	Bacteroidota	Bacteroidia	Bacteroidales	F082	UBA6192	0.302364	0.286189	0.0785111	0.238133	0.276303
Bin 80	96.68	0.57	96.75	0.82	66.67	3871890	127	72063	30486	248287	67.4	Bacteria	Pseudomonadota	Alphaproteobacteria	Rhodobacterales	Rhodobacteraceae	Tabrizicola	0.0544671	0.05339	0.28965	0.0156028	0.00865584
Bin 20	100	0.43	99.4	0.78	50	3170671	54	131428	58714	498488	67.2	Bacteria	Pseudomonadota	Alphaproteobacteria	Caulobacterales	Caulobacteraceae	Phenylobacterium	0.00912421	0.0089177	0.00175265	0.282029	0.126913
Bin 61	94.94	2.1	96.66	2.53	0	3408561	68	109009	50115	274564	50.7	Bacteria	Pseudomonadota	Gammaproteobacteria	Thiotrichales	Thiotrichaceae	Thiothrix	0.244675	0.269259	0.057328	0.0921283	0.0853765
Bin 63	83.23	0.78	81.18	0.66	50	3510297	537	8523	6532	37505	64.9	Bacteria	Desulfobacterota	Desulfovibrionia	Desulfovibrionales	Desulfovibrionaceae	Desulfolutivibrio	0.00748337	0.00769148	0.253417	0.00104464	0.000655851
Bin 133	96.9	0.94	97.32	0.89	0	3738841	29	268576	128897	616136	51.7	Bacteria	Bdellovibrionota	Bdellovibrionia	Bdellovibrionales	JAMPXM01	Ga0074137	6.02637e-05	4.77232e-05	7.98542e-05	0.214325	0.24566
Bin 16	93.45	0.26	97.62	0.79	66.67	4140160	112	58518	36945	194185	68.9	Bacteria	Pseudomonadota	Alphaproteobacteria	Rhizobiales	Phreatobacteraceae	Phreatobacter	0.00469263	0.00460081	0.0374543	0.238039	0.0509629
Bin 141	67.3	2.52	69.1	1.02	25	2487428	313	11018	7945	44813	64.7	Bacteria	Pseudomonadota	Gammaproteobacteria	Burkholderiales	Thiobacillaceae	PFJX01	0.00466163	0.00452091	0.230533	0.00414894	0.00667171
Bin 65	57.83	0.95	40.43	0.97	0	3311832	904	3843	3661	28868	72.8	Bacteria	Myxococcota	UBA9042	PHBI01	PHBI01	PHBI01	0.0479895	0.0489716	0.222935	0.0120993	0.0135954
Bin 136	97.11	1.04	96.7	1.24	28.57	3689971	123	51298	29997	140902	70.5	Bacteria	Pseudomonadota	Alphaproteobacteria	Rhodobacterales	Rhodobacteraceae	JANSXY01	0.218554	0.213753	0.00423188	0.0286378	0.00929736
Bin 97	89.7	0.82	91.22	1.79	0	3379758	66	89596	51202	224585	37.1	Bacteria	Bdellovibrionota	Bacteriovoracia	Bacteriovoracales	Bacteriovoracaceae	Bacteriovorax	0.0357713	0.0340431	0.015451	0.144479	0.218284
Bin 9	74.32	0.73	84.15	0.61	100	1476230	218	10839	6733	43339	46.4	Bacteria	Pseudomonadota	Gammaproteobacteria	Thiomicrospirales	Thiomicrospiraceae	GCA-002282575	0.217935	0.207697	0.107552	0.0749576	0.0967544
Bin 89	61.93	0.01	59.65	0	0	1812725	25	114968	72505	353526	54.7	Bacteria	Desulfobacterota	Desulfobulbia	Desulfobulbales	Desulfurivibrionaceae	Thiovibrio	0.209079	0.214223	0.00242376	0.000670028	0.00145665
Bin 71x1	92.8	1.56	98.9	1.2	0	4381055	304	25305	14404	110581	71.1	Bacteria	Krumholzibacteriota	Krumholzibacteria	LZORAL124-64-63	LZORAL124-64-63	CAINDZ01	0.0233821	0.0243124	0.185869	0.00397963	0.00338697
Bin 66	100	0	82.36	0.33	0	1964689	90	31289	21812	100662	32	Bacteria	Bacillota	Bacilli	Tepidibacillales	Tepidibacillaceae	f__Tepidibacillaceae	0.177576	0.161265	0.000495038	0.000381747	0.000266136
Bin 71x2	60.46	1.57	43.45	0	0	2645576	580	5119	4560	28802	68.4	Bacteria	Pseudomonadota	Alphaproteobacteria	Caulobacterales	Caulobacteraceae	Phenylobacterium	0.00258213	0.00243082	0.0019564	0.177492	0.0957229
Bin 69	91.44	2.71	88.18	0.91	0	3683153	455	10589	8084	50204	53.8	Bacteria	Chloroflexota	Anaerolineae	Anaerolineales	Villigracilaceae	Villigracilis	0.0365172	0.0353355	0.174367	0.00118663	0.00147631
Bin 73	72.62	1.4	50	0	0	2156874	371	7634	5810	34469	67.3	Bacteria	Pseudomonadota	Gammaproteobacteria	Burkholderiales	Rhodocyclaceae	Sulfuricystis	0.171521	0.170593	0.109223	0.0495644	0.0603175
Bin 11	99.66	0.23	97.43	0.27	0	4455991	98	83759	45455	227508	31	Bacteria	Bacteroidota	Kapaibacteriia	Kapaibacteriales	UBA2268	PGYU01	0.168177	0.156298	0.0631082	0.00121237	0.00104605
Bin 126	77.2	0.03	83.11	0.79	0	3019403	528	7065	5716	23452	63.2	Bacteria	Pseudomonadota	Alphaproteobacteria	Rhodobacterales	Rhodobacteraceae	Pseudotabrizicola	0.00424729	0.00373665	0.00516798	0.167108	0.0820177
Bin 21	77.99	0.19	82.71	1.15	100	1829682	228	11755	8012	48491	58.6	Bacteria	Pseudomonadota	Gammaproteobacteria	Halothiobacillales	Halothiobacillaceae	28-57-27	0.0229308	0.022478	0.166742	0.0693171	0.0377349
Bin 28	96.57	1.75	94.18	1.58	16.67	4600240	521	12125	8828	62056	71.8	Bacteria	Pseudomonadota	Alphaproteobacteria	Acetobacterales	Acetobacteraceae	Neoroseomonas	0.164856	0.161295	0.00499843	0.00102914	0.000800011
Bin 93	99.98	0.86	95.87	0.43	0	2050595	15	201653	136699	647093	49.9	Bacteria	Pseudomonadota	Alphaproteobacteria	Micavibrionales	Micavibrionaceae	UBA1573	0.00120669	0.00121075	0.162192	0.0253206	0.0402683
Bin 62	96.99	0.14	84.21	1.75	0	3143733	222	24037	14120	78505	59.3	Bacteria	Desulfobacterota	Desulfobulbia	Desulfobulbales	Desulfurivibrionaceae	DB1	0.159451	0.159035	0.13445	0.00172829	0.00419866
Bin 77	100	0.32	70.09	0	0	1098644	17	86455	64614	178721	50.6	Bacteria	Patescibacteria	JAEDAM01	BD1-5	UBA2023	JANJWP01	5.58874e-05	5.28404e-05	0.00316992	0.154762	0.148706
Bin 51	99.64	0	98.1	2.29	0	1413648	19	122081	74370	191425	32	Bacteria	Pseudomonadota	Alphaproteobacteria	Rickettsiales	CANDYO01	f__CANDYO01	1.46067e-05	6.99745e-06	4.68977e-06	0.130205	0.152476
Bin 22	83.29	0.74	77.07	1.33	0	1868668	143	40980	13050	181216	51.5	Bacteria	Bacillota_I	Bacilli_A	Izemoplasmatales	UBA5603	JAUXXX01	0.000115517	0.000113894	0.141168	0.00152136	0.00209525
Bin 26	55.16	2.07	61.91	1.61	25	2252481	493	5113	4567	20403	47.1	Bacteria	Bacteroidota	Bacteroidia	Bacteroidales	TTA-H9	GWE2-42-24	0.025621	0.0238433	0.128494	0.000108165	0.000252604
Bin 3	75.99	1.16	80.04	1.08	0	4383858	864	5839	5072	28531	55.3	Bacteria	Planctomycetota	SZUA-567	H5-PLA8	o__H5-PLA8	o__H5-PLA8	0.125706	0.122323	0.0477563	0.0010427	0.00263604
Bin 82	69.78	2.16	68.69	2.93	0	4114738	857	5526	4799	24837	39.2	Bacteria	Bacteroidota	Bacteroidia	Bacteroidales	Prolixibacteraceae	Draconibacterium	0.0345893	0.0319549	0.117772	0.050279	0.0801072
Bin 123	89.23	0.03	84.55	0.91	0	3124011	373	12170	8347	51381	54.9	Bacteria	Chloroflexota	Anaerolineae	Anaerolineales	Villigracilaceae	Villigracilis	0.110408	0.106919	0.0120057	0.00706634	0.0079332
Bin 140	84.57	2.16	84.05	1.53	66.67	3136788	486	8711	6421	43264	62.6	Bacteria	Pseudomonadota	Alphaproteobacteria	Caulobacterales	Hyphomonadaceae	Hyphomonas	0.0395846	0.0387413	0.00154358	0.106604	0.0669991
Bin 17	96.32	2.18	96.77	1.08	0	4430310	148	60017	29887	173563	46.5	Bacteria	Bacteroidota	Bacteroidia	Bacteroidales	JAGOPY01	JAGOPY01	0.105581	0.100154	0.00357781	1.94515e-05	1.54083e-05
Bin 78	96.55	0	91.15	0.75	25	1898540	100	26204	18982	76340	62.1	Bacteria	Pseudomonadota	Gammaproteobacteria	Burkholderiales	Rhodocyclaceae	Hydrogenophilus	0.000238277	0.000235756	0.0936635	2.46017e-05	3.30351e-05
Bin 144	72.58	2.8	80.2	2.85	0	2982623	570	5978	5231	23530	56.6	Bacteria	Zixibacteria	MSB-5A5	CAIYYT01	CAIYYT01	JADJGC01	0.0896415	0.0857645	0.00303205	0.00319785	0.00270255
Bin 60	81.76	0.68	90.72	1.09	0	3508771	164	38237	21388	122924	50.4	Bacteria	Pseudomonadota	Gammaproteobacteria	Thiotrichales	Thiotrichaceae	Thiothrix	0.016798	0.0162619	0.0136569	0.0856977	0.06634
Bin 68	96.91	0.84	96.24	1.61	0	3604393	66	90105	54607	225594	48.9	Bacteria	Bacteroidota	Bacteroidia	Bacteroidales	TTA-H9	f__TTA-H9	0.080024	0.0746306	0.00964508	0.000642347	0.00068949
Bin 85	70.72	1.98	71.94	1.12	14.29	1408870	252	6542	5589	18129	46.1	Bacteria	Bacteroidota	Bacteroidia	Flavobacteriales	Flavobacteriaceae	MAG-120531	1.8137e-05	2.20567e-05	0.000480643	0.0392182	0.0739411
Bin 37	76.08	0.72	66.28	0.58	0	1321233	268	6188	4928	20603	42.8	Bacteria	Pseudomonadota	Gammaproteobacteria	Legionellales	Legionellaceae	JAGVJT01	0.000112197	6.38123e-05	3.48435e-05	0.0695368	0.023561
Bin 132	57.37	2.71	63.02	0.44	100	1836295	364	5617	5040	27724	69.2	Bacteria	Actinomycetota	Actinomycetes	Actinomycetales	Microbacteriaceae	Microbacterium	0.0659995	0.0626705	0.00126706	0.00781807	0.00216284
Bin 14	94.26	0.04	96.28	2.31	33.33	2661155	204	19739	13042	57214	42.4	Bacteria	Campylobacterota	Campylobacteria	Campylobacterales	JAABSR01	f__JAABSR01	2.28622e-06	0	0	0.0499637	0.0624352
Bin 67	82.92	1.14	84.07	1.58	33.33	3158531	254	17714	12433	68245	63.6	Bacteria	Pseudomonadota	Alphaproteobacteria	Sphingomonadales	Sphingomonadaceae	Erythrobacter	0.059843	0.0601245	0.00143928	0.0093265	0.00492752
Bin 119	92.63	1.4	93.93	1.68	33.33	4042883	238	24098	16984	116797	63.7	Bacteria	Pseudomonadota	Alphaproteobacteria	Rhizobiales	Rhizobiaceae	Allorhizobium	0.0276073	0.0281178	0.059667	0.0416498	0.00974821
Bin 90	99.87	0.42	95.31	3.35	9.09	2627184	91	49566	28869	113012	57.4	Bacteria	Pseudomonadota	Alphaproteobacteria	Micavibrionales	UBA2020	UBA2020	0.0051481	0.00534235	0.000326056	0.0355059	0.0582966
Bin 76	99	2.12	96.42	0.27	0	3952231	205	36300	19270	113327	43.9	Bacteria	Bacteroidota	Bacteroidia	Bacteroidales	F082	JALNZU01	0.0530318	0.0507567	0.0517242	0.000922865	0.00113498
Bin 124	59.98	0.01	54.5	1.38	0	1812883	436	4527	4156	14686	66.1	Bacteria	Verrucomicrobiota	Kiritimatiellia	LD1-PB3_B	Lenti-01	Lenti-01	0.052066	0.0521629	0.0113743	0.0135893	0.00335924
Bin 143	100	0	93.55	0	0	1481370	142	16542	10416	90386	38.3	Bacteria	Pseudomonadota	Alphaproteobacteria	Paracaedibacterales	CAITNM01	CAITNM01	0.000205325	0.000245299	8.56393e-05	0.0465578	0.051139
Bin 46	96.67	0.61	96.24	1.61	0	3645120	56	123314	65080	286430	46.3	Bacteria	Bacteroidota	Bacteroidia	Bacteroidales	TTA-H9	f__TTA-H9	0.0481516	0.0464852	0.0106879	0.0345596	0.0424683
Bin 64	94.41	1.59	95.49	3.03	0	1334144	163	11226	8180	41626	30.9	Bacteria	Pseudomonadota	Alphaproteobacteria	Rickettsiales	CANDYO01	f__CANDYO01	0.000306515	0.000324809	2.89345e-05	0.0356351	0.0474766
Bin 86	56.23	0.5	61.21	0	0	1692452	394	4581	4293	18387	38.6	Bacteria	Pseudomonadota	Gammaproteobacteria	Pseudomonadales	Moraxellaceae	Acinetobacter	0.0347484	0.0321425	0.00109747	0.0436601	0.0361759
Bin 125	70.28	2.29	50.34	0	0	1618114	227	8896	7127	40936	46.4	Bacteria	Pseudomonadota	Gammaproteobacteria	Thiomicrospirales	Thiomicrospiraceae	GCA-002282575	0.0436581	0.0435939	0.00477985	0.00538106	0.0078393
Bin 88	90.19	0.5	97.45	0.56	66.67	3190510	180	26233	17720	101141	61.4	Bacteria	Pseudomonadota	Gammaproteobacteria	Burkholderiales	Burkholderiaceae	Limnohabitans_A	0.0417046	0.0411847	0.00403694	0.0325558	0.0380904
Bin 108	52.3	0.22	38.79	0	0	482655	111	5002	4346	14156	42.2	Bacteria	Patescibacteria	Microgenomatia	UBA1400	UBA1396	UBA1396	0.000470052	0.000430744	0.0397485	1.04692e-05	6.52343e-06
Bin 127	51.4	0.28	52.4	0.98	60	1392423	348	4084	4000	20652	64.4	Bacteria	Pseudomonadota	Gammaproteobacteria	Burkholderiales	Burkholderiaceae	SYFN01	0.0308252	0.0314185	0.0055792	0.0209623	0.0361761
Bin 41	99.3	0.8	88.14	0	0	1901078	16	405506	118773	572668	65.7	Bacteria	Bipolaricaulota	Bipolaricaulia	Bipolaricaulales	Bipolaricaulaceae	Bipolaricaulis	0.0288251	0.0276461	0.0345361	0.0063217	0.00492416
Bin 113	61.51	1.54	59.16	0.66	100	1628223	206	10371	7897	44839	64.3	Bacteria	Pseudomonadota	Gammaproteobacteria	Burkholderiales	Thiobacillaceae	Thiobacillus	0.0301948	0.0315794	0.0343294	0.0253914	0.0294702
Bin 105	89.18	0.74	90.59	3.48	0	2411160	156	23189	15454	83365	58	Bacteria	Pseudomonadota	Alphaproteobacteria	Micavibrionales	UBA2020	UBA2020	0.0309085	0.0331967	0.0185221	0.00461588	0.00581324
Bin 120	80.5	2.99	80.46	0.72	66.67	1347345	161	13903	8347	45291	54.9	Bacteria	Actinomycetota	Actinomycetes	Actinomycetales	Microbacteriaceae	Aurantimicrobium	0.0149119	0.0160807	0.000457939	0.0300903	0.010759
Bin 25	91.35	2.44	63.55	1.85	0	887571	130	8299	6826	27012	36.4	Bacteria	Patescibacteria	Microgenomatia	UBA1400	PJMF01	f__PJMF01	0.00417378	0.00435899	0.000385351	0.0248443	0.0159436
Bin 56	53.95	0.34	47.38	0	0	668016	180	4610	3708	11805	41.4	Bacteria	Patescibacteria	Gracilibacteria	UBA1369	LOWO2-01-FULL-3	f__LOWO2-01-FULL-3	0.000644938	0.000702277	0.0242028	0.0220962	0.00827245
Bin 47	89.19	1	66.58	1.98	50	751078	115	7648	6529	27040	35.3	Bacteria	Patescibacteria	ABY1	BM507	UBA12465	f__UBA12465	0.00693922	0.00664222	0.0220421	0.00553286	0.00742885
Bin 103	87.82	0.82	81.25	3.3	50	1201388	147	10682	8169	30480	42.1	Bacteria	Dependentiae	Babeliae	Babeliales	RVW-14	JAUIHA01	0.0165356	0.0169816	0.0174188	0.00322162	0.00941059
Bin 7	73.81	1.73	52.44	0	0	617883	129	5637	4788	14321	48.4	Bacteria	Patescibacteria	Paceibacteria	Moranbacterales	o_Moranbacterales	o_Moranbacterales	0.0146845	0.01573	0	0.00348261	0.00326691
Bin 91	60.91	0.05	47.74	0.19	100	666345	168	4325	3964	14267	31.3	Bacteria	Pseudomonadota	Gammaproteobacteria	UBA9339	UBA9339	f__UBA9339	0.0148401	0.0141291	0.00217338	0.014983	0.0088625
Bin 57	84.24	0.5	53.66	0.85	0	785630	55	21014	14276	50539	47.4	Bacteria	Patescibacteria	Saccharimonadia	Saccharimonadales	UBA1547	Microsaccharimonas	0.0119575	0.0112644	5.33442e-05	0.000857822	0.000836735
Bin 129	88.96	0.99	73.75	0	0	802107	43	35372	18636	114703	26	Archaea	Iainarchaeota	Iainarchaeia	CSSED10-239	CSSED10-239	Forterrea	0.0109849	0.00987256	0.0036727	0.00146101	0.00288147
