## Supplementary Table S5 for "Diverse but temporally stable virome in a 1.2 km deep karst aquifer accessed via Moab Khotsong mine, South Africa"

### Sheet: Other
Table S5. Details of auxiliary metabolic genes (AMGs) classified as "other"
Protein	Identifier	Description	Metabolism	Pathway	DRAM-v AMG Flag	DRAM-v AMG Score
NODE_1456_length_43165_cov_10.603363-cat_1_23	PF00625	Guanylate kinase	Other	Guanylate kinase	MK	2
NODE_1305_length_46350_cov_34.588811-cat_1_33	PF00685	Sulfotransferase domain	Other	Sulfotransferase domain	MK	2
NODE_19982_length_5569_cov_9.702575-cat_1_4	PF00685	Sulfotransferase domain	Other	Sulfotransferase domain	MKF	1
NODE_483_length_92892_cov_35.624643-cat_1_81	PF00685	Sulfotransferase domain	Other	Sulfotransferase domain	MK	2
NODE_876_length_60736_cov_32.118538_1-cat_2_11	PF00719	Inorganic pyrophosphatase	Other	Inorganic pyrophosphatase	MK	3
NODE_10152_length_9399_cov_33.185788-cat_2_16	PF00722	Glycosyl hydrolases family 16; beta-1,3-glucanase	Other	Glycosyl hydrolases family 16; beta-1,3-glucanase	MKEF	3
NODE_385_length_106380_cov_33.379986-cat_3_102	PF01066	CDP-alcohol phosphatidyltransferase	Other	CDP-alcohol phosphatidyltransferase	MKF	3
NODE_2770_length_26819_cov_22.764310-cat_2_3	PF01145	SPFH domain / Band 7 family	Other	SPFH domain / Band 7 family	MKF	3
NODE_385_length_106380_cov_33.379986-cat_3_68	PF01145	SPFH domain / Band 7 family	Other	SPFH domain / Band 7 family	MK	3
NODE_5073_length_16674_cov_7.083399-cat_2_4	PF01242	6-pyruvoyl tetrahydropterin synthase	Other	6-pyruvoyl tetrahydropterin synthase	MKF	3
NODE_7837_length_11733_cov_6.480990-cat_2_2	PF01242	6-pyruvoyl tetrahydropterin synthase	Other	6-pyruvoyl tetrahydropterin synthase	MKF	3
NODE_273_length_124763_cov_31.503087__0_partial-cat_2_33	PF01451	Low molecular weight phosphotyrosine protein phosphatase	Other	Low molecular weight phosphotyrosine protein phosphatase	MK	2
NODE_2400_length_30019_cov_25.087705-cat_2_13	PF01467	Cytidylyltransferase	Other	Cytidylyltransferase	MKT	3
NODE_1814_length_36974_cov_6.834719-cat_2_5	PF01503	Phosphoribosyl-ATP pyrophosphohydrolase	Other	Phosphoribosyl-ATP pyrophosphohydrolase	MKF	3
NODE_36995_length_3486_cov_4.561935-cat_2_6	PF01503	Phosphoribosyl-ATP pyrophosphohydrolase	Other	Phosphoribosyl-ATP pyrophosphohydrolase	MKF	3
NODE_4179_length_19467_cov_75.475170-cat_2_4	PF01503	Phosphoribosyl-ATP pyrophosphohydrolase	Other	Phosphoribosyl-ATP pyrophosphohydrolase	MKF	3
NODE_830_length_63852_cov_31.473627-cat_2_41	PF01503	Phosphoribosyl-ATP pyrophosphohydrolase	Other	Phosphoribosyl-ATP pyrophosphohydrolase	MK	3
NODE_9518_length_9930_cov_9.627848-cat_2_9	PF01503	Phosphoribosyl-ATP pyrophosphohydrolase	Other	Phosphoribosyl-ATP pyrophosphohydrolase	MKF	3
NODE_1636_length_39606_cov_11.055093-cat_1_28	PF01596	O-methyltransferase	Other	O-methyltransferase	MKT	1
NODE_1837_length_36718_cov_20.526362-cat_1_32	PF01596	O-methyltransferase	Other	O-methyltransferase	MK	1
NODE_2719_length_27223_cov_10.828327-cat_2_3	PF01596	O-methyltransferase	Other	O-methyltransferase	MKF	3
NODE_385_length_106380_cov_33.379986-cat_3_85	PF01596	O-methyltransferase	Other	O-methyltransferase	MK	3
NODE_483_length_92892_cov_35.624643-cat_1_82	PF01596	O-methyltransferase	Other	O-methyltransferase	MK	2
NODE_1814_length_36974_cov_6.834719-cat_2_28	PF01734	Patatin-like phospholipase	Other	Patatin-like phospholipase	MK	3
NODE_2821_length_26436_cov_6.829840-cat_2_17	PF01734	Patatin-like phospholipase	Other	Patatin-like phospholipase	MK	3
NODE_328_length_114711_cov_33.014914-cat_2_65	PF01734	Patatin-like phospholipase	Other	Patatin-like phospholipase	MK	3
NODE_876_length_60736_cov_32.118538_1-cat_2_14	PF01734	Patatin-like phospholipase	Other	Patatin-like phospholipase	MK	3
NODE_1906_length_35837_cov_51.263764-cat_1_11	PF01832	Mannosyl-glycoprotein endo-beta-N-acetylglucosaminidase	Other	Mannosyl-glycoprotein endo-beta-N-acetylglucosaminidase	MKT	2
NODE_3861_length_20698_cov_8.389866-cat_1_20	PF01832	Mannosyl-glycoprotein endo-beta-N-acetylglucosaminidase	Other	Mannosyl-glycoprotein endo-beta-N-acetylglucosaminidase	MK	2
NODE_4764_length_17500_cov_7.195873-cat_2_4	PF01832	Mannosyl-glycoprotein endo-beta-N-acetylglucosaminidase	Other	Mannosyl-glycoprotein endo-beta-N-acetylglucosaminidase	MK	3
NODE_8027_length_11495_cov_4.383654-cat_2_7	PF01832	Mannosyl-glycoprotein endo-beta-N-acetylglucosaminidase	Other	Mannosyl-glycoprotein endo-beta-N-acetylglucosaminidase	MKF	3
NODE_913_length_59575_cov_27.257745-cat_1_54	PF01832	Mannosyl-glycoprotein endo-beta-N-acetylglucosaminidase	Other	Mannosyl-glycoprotein endo-beta-N-acetylglucosaminidase	MK	2
vRhyme_bin_13-cat_1_21	PF01832	Mannosyl-glycoprotein endo-beta-N-acetylglucosaminidase	Other	Mannosyl-glycoprotein endo-beta-N-acetylglucosaminidase	MKT	1
vRhyme_bin_18-cat_1_489	PF01832	Mannosyl-glycoprotein endo-beta-N-acetylglucosaminidase	Other	Mannosyl-glycoprotein endo-beta-N-acetylglucosaminidase	MKT	1
NODE_20779_length_5405_cov_5.566355-cat_1_2	PF02675	speD; S-adenosylmethionine decarboxylase	Other	speD; S-adenosylmethionine decarboxylase	MKF	2
NODE_6410_length_13876_cov_4.224079-cat_2_16	PF02675	speD; S-adenosylmethionine decarboxylase	Other	speD; S-adenosylmethionine decarboxylase	MKF	3
NODE_1266_length_47549_cov_32.984967-cat_2_6	PF03567	Sulfotransferase family	Other	Sulfotransferase family	MK	3
NODE_1399_length_44289_cov_163.681195-cat_1_49	PF03703	Bacterial PH domain	Other	Bacterial PH domain	MK	1
NODE_385_length_106380_cov_33.379986-cat_3_60	PF04095	Nicotinate phosphoribosyltransferase (NAPRTase) family	Other	Nicotinate phosphoribosyltransferase (NAPRTase) family	MK	3
NODE_266_length_126695_cov_11.511608-cat_1_178	PF04488	Glycosyltransferase sugar-binding region containing DXD motif	Other	Glycosyltransferase sugar-binding region containing DXD motif	MK	1
NODE_328_length_114711_cov_33.014914-cat_2_20	PF04488	Glycosyltransferase sugar-binding region containing DXD motif	Other	Glycosyltransferase sugar-binding region containing DXD motif	MK	3
NODE_3762_length_21093_cov_7.317093-cat_2_7	PF04488	Glycosyltransferase sugar-binding region containing DXD motif	Other	Glycosyltransferase sugar-binding region containing DXD motif	MK	3
NODE_7903_length_11651_cov_20.816661-cat_1_5	PF04488	Glycosyltransferase sugar-binding region containing DXD motif	Other	Glycosyltransferase sugar-binding region containing DXD motif	MKF	2
NODE_57311_length_2503_cov_3.808415-cat_2_2	PF06339	Ectoine synthase	Other	Ectoine synthase	MKF	3
vRhyme_bin_3-cat_1_65	PF06463	Molybdenum Cofactor Synthesis C	Other	Molybdenum Cofactor Synthesis C	MK	1
NODE_113_length_196283_cov_21.565302-cat_1_68	PF13385	Concanavalin A-like lectin; extracellular arabinase	Other	Concanavalin A-like lectin; extracellular arabinase	MK	2
NODE_1148_length_50575_cov_45.884541-cat_1_4	PF13385	Concanavalin A-like lectin; extracellular arabinase	Other	Concanavalin A-like lectin; extracellular arabinase	MKF	2
NODE_17597_length_6133_cov_5.455742-cat_1_9	PF13385	Concanavalin A-like lectin; extracellular arabinase	Other	Concanavalin A-like lectin; extracellular arabinase	MKF	2
NODE_1825_length_36825_cov_9.476747-cat_1_36	PF13385	Concanavalin A-like lectin; extracellular arabinase	Other	Concanavalin A-like lectin; extracellular arabinase	MK	2
NODE_31419_length_3943_cov_32.585391-cat_1_3	PF13385	Concanavalin A-like lectin; extracellular arabinase	Other	Concanavalin A-like lectin; extracellular arabinase	MKF	2
NODE_42189_length_3155_cov_4.922581-cat_2_2	PF13385	Concanavalin A-like lectin; extracellular arabinase	Other	Concanavalin A-like lectin; extracellular arabinase	MKF	3
NODE_5443_length_15751_cov_14.220311-cat_1_11	PF13385	Concanavalin A-like lectin; extracellular arabinase	Other	Concanavalin A-like lectin; extracellular arabinase	MK	2
NODE_660_length_75779_cov_10.146004-cat_1_44	PF13385	Concanavalin A-like lectin; extracellular arabinase	Other	Concanavalin A-like lectin; extracellular arabinase	MKT	2
NODE_956_length_57345_cov_120.465788-cat_1_37	PF13385	Concanavalin A-like lectin; extracellular arabinase	Other	Concanavalin A-like lectin; extracellular arabinase	MK	2
vRhyme_bin_10-cat_1_146	PF13385	Concanavalin A-like lectin; extracellular arabinase	Other	Concanavalin A-like lectin; extracellular arabinase	MKT	1
vRhyme_bin_10-cat_1_21	PF13385	Concanavalin A-like lectin; extracellular arabinase	Other	Concanavalin A-like lectin; extracellular arabinase	MKT	1
vRhyme_bin_149-cat_1_2	PF13385	Concanavalin A-like lectin; extracellular arabinase	Other	Concanavalin A-like lectin; extracellular arabinase	MKF	2
vRhyme_bin_18-cat_1_287	PF13385	Concanavalin A-like lectin; extracellular arabinase	Other	Concanavalin A-like lectin; extracellular arabinase	MKT	1
vRhyme_bin_271-cat_1_8	PF13385	Concanavalin A-like lectin; extracellular arabinase	Other	Concanavalin A-like lectin; extracellular arabinase	MKF	2
vRhyme_bin_30-cat_1_31	PF13385	Concanavalin A-like lectin; extracellular arabinase	Other	Concanavalin A-like lectin; extracellular arabinase	MK	1
vRhyme_bin_428-cat_1_25	PF13385	Concanavalin A-like lectin; extracellular arabinase	Other	Concanavalin A-like lectin; extracellular arabinase	MK	2
NODE_385_length_106380_cov_33.379986-cat_3_47	PF13417	Glutathione S-transferase, N-terminal domain	Other	Glutathione S-transferase, N-terminal domain	MK	3
NODE_54780_length_2587_cov_6.063981-cat_2_4	PF13469	Sulfotransferase family	Other	Sulfotransferase family	MKF	3
NODE_9903_length_9600_cov_5.952331-cat_2_13	PF13532	2OG-Fe(II) oxygenase superfamily	Other	2OG-Fe(II) oxygenase superfamily	MKF	3
vRhyme_bin_80-cat_2_24	PF13532	2OG-Fe(II) oxygenase superfamily	Other	2OG-Fe(II) oxygenase superfamily	MK	3
NODE_255_length_129831_cov_32.371301-cat_2_26	PF13561	Enoyl-(Acyl carrier protein) reductase	Other	Enoyl-(Acyl carrier protein) reductase	MK	3
NODE_385_length_106380_cov_33.379986-cat_3_45	PF13561	Enoyl-(Acyl carrier protein) reductase	Other	Enoyl-(Acyl carrier protein) reductase	MK	3
NODE_625_length_78188_cov_21.839389_1-cat_1_71	PF13561	Enoyl-(Acyl carrier protein) reductase	Other	Enoyl-(Acyl carrier protein) reductase	MKF	2
NODE_1305_length_46350_cov_34.588811-cat_1_19	PF13640	2OG-Fe(II) oxygenase superfamily	Other	2OG-Fe(II) oxygenase superfamily	MK	2
NODE_1289_length_46648_cov_43.880003_1-cat_1_5	PF13759	Putative 2OG-Fe(II) oxygenase	Other	Putative 2OG-Fe(II) oxygenase	MKF	2
NODE_3681_length_21442_cov_9.725254-cat_1_13	U69	Self-processing occurs at the Ser846|+|Ala bond.	Other	Self-processing occurs at the Ser846|+|Ala bond.	M	1
NODE_1266_length_47549_cov_32.984967-cat_2_24	PF00120	Glutamine synthetase, catalytic domain	Other	Glutamine synthetase, catalytic domain	MK	3
NODE_588_length_81484_cov_33.229955-cat_3_36	PF00122	E1-E2 ATPase	Other	E1-E2 ATPase	MK	3
NODE_1000_length_55707_cov_7.548426-cat_1_19	PF00132	Bacterial transferase hexapeptide (six repeats)	Other	Bacterial transferase hexapeptide (six repeats)	MK	2
NODE_1531_length_41536_cov_7.046768_1-cat_2_16	PF00155	Aminotransferase class I and II	Other	Aminotransferase class I and II	MK	3
